# Structurally complex osteosarcoma genomes exhibit limited heterogeneity within individual tumors and across evolutionary time

**DOI:** 10.1101/2021.08.30.458268

**Authors:** Sanjana Rajan, Simone Zaccaria, Matthew V. Cannon, Maren Cam, Amy C. Gross, Benjamin J. Raphael, Ryan D. Roberts

## Abstract

Osteosarcoma is an aggressive malignancy characterized by high genomic complexity. Identification of few recurrent mutations in protein coding genes suggests that somatic copy-number aberrations (SCNAs) are the genetic drivers of disease. Models around genomic instability conflict - it is unclear if osteosarcomas result from pervasive ongoing clonal evolution with continuous optimization of the fitness landscape or an early catastrophic event followed by stable maintenance of an abnormal genome. We address this question by investigating SCNAs in >12,000 tumor cells obtained from human osteosarcomas using single cell DNA sequencing, with a degree of precision and accuracy not possible when inferring single cell states using bulk sequencing. Using the CHISEL algorithm, we inferred allele- and haplotype-specific SCNAs from this whole-genome single cell DNA sequencing data. Surprisingly, despite extensive structural complexity, these tumors exhibit a high degree of cell-cell homogeneity with little sub-clonal diversification. Longitudinal analysis of patient samples obtained at distant therapeutic time points (diagnosis, relapse) demonstrated remarkable conservation of SCNA profiles over tumor evolution. Phylogenetic analysis suggests that the majority of SCNAs were acquired early in the oncogenic process, with relatively few structure-altering events arising in response to therapy or during adaptation to growth in metastatic tissues. These data further support the emerging hypothesis that early catastrophic events, rather than sustained genomic instability, give rise to structural complexity, which is then preserved over long periods of tumor developmental time.

**Significance Statement:** Chromosomally complex tumors are often described as genomically unstable. However, determining whether complexity arises from remote time-limited events that give rise to structural alterations or a progressive accumulation of structural events in persistently unstable tumors has implications for diagnosis, biomarker assessment, mechanisms of treatment resistance, and represents a conceptual advance in our understanding of intra-tumoral heterogeneity and tumor evolution.
