## supplemental table 1 for "Structurally complex osteosarcoma genomes exhibit limited heterogeneity within individual tumors and across evolutionary time"

### Sheet: Sheet1
Characteristics of Patient samples used in this study
Note: St. Jude samples were obtained from Childhood Solid Tumor Network Data Portal (https://cstn.stjude.cloud) and OS-17 was the kind gift of Dr. Peter Houghton
Module	Field	NCH-OS-4	NCH-OS-7	NCH-OS-8	NCH-OS-10	NCH-OS-11	SJOS046149_X2	SJOS003939_X1	SJOS003939_X2	OS-17
Clinical/patient	Submitter patient ID	X0112	X0140	X0154	X0139	X0182	SJOS046149	SJOS003939	SJOS003939	OS-17
	Gender	Female	Female	Male	Male	Female	Female	Male	Male	M
	Age	18	19	7	17	6	13	15	17	16
	Diagnosis	Metastatic osteosarcoma	Metastatic osteosarcoma	Localized osteosarcoma	Localized osteosarcoma	Metastatic osteosarcoma	Metastatic osteosarcoma	Localized osteosarcoma	Metastatic osteosarcoma	Localized osteosarcoma
	Consent to share data	Yes	Yes	Yes	Yes	Yes	Yes	Yes	Yes	NA
	Ethnicity/race	Caucasian	Caucasian	Caucasian	Caucasian	Mixed	N/A	N/A	N/A	NA
	Virology status	HepA(-), HepB(-), HepC(-), HIV-1(-), HIV-2(-), Mycoplasma(-)	HepA(-), HepB(-), HepC(-), HIV-1(-), HIV-2(-), Mycoplasma(-)	HepA(-), HepB(-), HepC(-), HIV-1(-), HIV-2(-), Mycoplasma(-)	HepA(-), HepB(-), HepC(-), HIV-1(-), HIV-2(-), Mycoplasma(-)	HepA(-), HepB(-), HepC(-), HIV-1(-), HIV-2(-), Mycoplasma(-)	N/A	N/A	N/A	NA
Clinical/tumor	Submitter tumor ID	X0112	X0140	X0154	X0139	X0182	SJOS046149_X2	SJOS003939_X1	SJOS003939_X2	OS-17
	Primary tumor tissue of origin	Bone	Bone	Bone	Bone	Bone	Bone	Bone	Bone	Bone
	Primary, metastasis, recurrence	Metastasis	Recurrence	Primary	Primary	Metastasis	Recurrence	Primary	Recurrence	Primary
	Specimen tumor tissue	Lung	Lung	Femur	Left humerus	Lung	Lung	Humerus	Lung	Femur
	Tumor grade; classification	High Grade	High Grade	High Grade	High Grade	High Grade	High Grade	High Grade	High Grade	NA
	Disease stage; classification	Metastatic osteosarcoma	Metastatic osteosarcoma	Localized osteosarcoma	Localized osteosarcoma	Metastatic osteosarcoma	Metastatic osteosarcoma	Localized osteosarcoma	Metastatic osteosarcoma	Localized osteosarcoma
	Is tumor from untreated patient?	No, previous MAP therapy	No, extensive pretreatment	Yes	No, neoadjuvant MAP	No, neoadjuvant MAP	No	Yes	No	NA
	Tumor from an existing PDX model? ID? Why sub-line?	No	No	No	No	No	No	No	No	OS-17
Model creation	Submitter PDX ID	NCH-OS-4	NCH-OS-7	NCH-OS-8	NCH-OS-10	NCH-OS-11	NA	NA	NA	OS-17
	Mouse strain (and source)	C.B-17/IcrHan Hsd-Prkdcscid	C.B-17/IcrHan Hsd-Prkdcscid	C.B-17/IcrHan Hsd-Prkdcscid	C.B-17/IcrHan Hsd-Prkdcscid	C.B-17/IcrHan Hsd-Prkdcscid	NA	NA	NA	NA
	Strain immune system humanized?	No	No	No	No	No	NA	NA	NA	NA
	Type of humanization	N/A	N/A	N/A	N/A	N/A	NA	NA	NA	NA
	Tumor preparation	Solid tumor fragments and cell suspension	Solid tumor fragments and cell suspension	Solid tumor fragments and cell suspension	Solid tumor fragments and cell suspension	Solid tumor fragments and cell suspension	NA	NA	NA	NA
	Injection type and site	Subcutaneous, flank; Intravenous, tail vien; Intraosseous, tibial plate	Subcutaneous, flank; Intravenous, tail vien; Intraosseous, tibial plate	Subcutaneous, flank; Intravenous, tail vien; Intraosseous, tibial plate	Subcutaneous, flank; Intravenous, tail vien; Intraosseous, tibial plate	Subcutaneous, flank; Intravenous, tail vien; Intraosseous, tibial plate	NA	NA	NA	NA
Model quality assurance	Tumor characterization technology	Histology and IHC	Histology and IHC	Histology and IHC	Histology and IHC	Histology and IHC	NA	NA	NA	NA
	Tumor confirmed not to be of mouse/EBV origin	PCR	PCR	PCR	PCR	PCR	NA	NA	NA	NA
	Passage QA performed	Passage 5	Passage 5	Passage 3	Passage 4	Passage 5	NA	NA	NA	NA
Model study	Treatment, passage	No previous treatment	No previous treatment	No previous treatment	No previous treatment	No previous treatment	NA	NA	NA	NA
Associated metadata	PDX model availability?	Yes, frozen tumor	Yes, frozen tumor	Yes, frozen tumor	Yes, frozen tumor	Yes, frozen tumor	NA	NA	NA	NA
	Governance restriction for distribution	Available to academic centers only	Available to academic centers only	Available to academic centers only	Available to academic centers only	Available to academic centers only	NA	NA	NA	NA
