## supplemental table 2 for "Structurally complex osteosarcoma genomes exhibit limited heterogeneity within individual tumors and across evolutionary time"

### Sheet: Sheet1
	Characteristics of Patient samples obtained from Childhood Solid Tumor Network Data Portal (https://cstn.stjude.cloud)
	O-PDX Sample name	Disease	Age	Sex	Status	Site	Location	Treated	Germline Mutation	matched WGS	Matched RNAseq	CommonMutations
	SJOS046149_X2	Osteosarcoma	13	Female	Recurrent	Metastatic	Lung	No	No	Yes	Yes	Pending
	SJOS003939_X1	Osteosarcoma	15	Male	Diagnostic	Primary	Humerus	Yes	No	No	Yes	Pending
	SJOS003939_X2	Osteosarcoma	17	Male	Recurrent	Metastatic	Lung	No	No	Pending	Pending	Pending
